# A tale of two transcriptomic responses in agricultural pests via host defenses and viral replication

**DOI:** 10.1101/2020.09.25.312561

**Authors:** Pramod Pantha, Subbaiah Chalivendra, Dong-Ha Oh, Bret Elderd, Maheshi Dassanayake

## Abstract

**Background:** *Autographa californica* Multiple Nucleopolyhedrovirus (AcMNPV) is a baculovirus with a high potential for its use as a biopesticide against arthropod pests. The budded form of the virus causes a systemic infection when it escapes the midgut to enter the hemolymph of susceptible hosts. Yet, the specific molecular processes underlying the biocidal activity of AcMNPV on its insect hosts are largely unknown.

**Results:** In this study, we describe the transcriptional responses in two major pests, *Spodoptera frugiperda* and *Trichoplusia ni*, to determine the host-pathogen responses during AcMNPV infection, concurrently with the viral response to the host. We assembled species-specific *de novo* reference transcriptomes of the hemolymph to identify key transcripts that respond during pathogenesis in these arthropod models where genomic resources are sparse. We found that the suppression of transcriptional processes related to chitin, a metabolite critical for basement membrane stability and tracheal development are central in establishing a systemic infection. Synergistic transcriptional support was observed to suggest suppression of immune responses and induction of oxidative stress indicating disease progression in the host. The entire AcMNPV core genome was expressed in the host hemolymph and viral genes predominantly associated with the budded virus replication, structure, and movement were more abundant than those associated with the occlusion-derived virus. Genes known to directly arrest host cell cycle and development were among the most abundant AcMNPV transcripts in infected hosts. Interestingly, several of the host genes (e.g. *Chitin synthase*) that were targeted by the pathogen as revealed by our study are also targets of several chemical insecticides currently used commercially to control arthropod pests.

**Conclusions:** Our results reveal an extensive overlap between biological processes represented by genes differently expressed in both hosts, as well as convergence on highly abundant viral genes expressed in the two hosts, providing an overview of the host-pathogen transcriptomic landscape during systemic infection. Given the diversity of AcMNPV strains that infect a wide range of insect hosts, our study provides a framework where pathogen strains could be selected to target specific host genes that facilitates modulation of the infection strength and specificity of the susceptible hosts.
