## Supplemental Tables for "A tale of two transcriptomic responses in agricultural pests via host defenses and viral replication": Supplementary Table 4_List_of_DETs.xlsx

### Sheet: Sfr_induced_DETs
Supplementary Table 4. Spodoptera frugiperda induced transcripts under AcMNPV infection. Total of 18 transcripts were induced.
Sfr_GeneID	FC	log2FC	Annotations	FlyBase GeneID	Shortened gene name	Gene pairs
Transcripts with >4 fold change (20 DETs)
TR34952|c0_g1_i1	190.58	7.57425	#N/A	#N/A		#N/A
TR61932|c0_g1_i1	163.92	7.35685	#N/A	#N/A		#N/A
TR75213|c0_g1_i1	152.59	7.25351	#N/A	#N/A		#N/A
TR57332|c0_g1_i1	141.587	7.14555	#N/A	#N/A		#N/A
TR37810|c0_g1_i1	119.044	6.89535	#N/A	#N/A		#N/A
TR73601|c0_g1_i1	79.4421	6.31183	#N/A	#N/A		#N/A
TR51982|c0_g1_i1	47.4651	5.56879	#N/A	#N/A		#N/A
TR85359|c0_g1_i1	13.6623	3.77213	Bombyx mori glucose dehydrogenase [FAD, quinone]-like (LOC101741674), A	#N/A		#N/A
TR39737|c0_g1_i1	13.3691	3.74083	#N/A	#N/A		#N/A
TR72594|c0_g2_i1	13.1158	3.71323	#N/A	#N/A		#N/A
TR57401|c0_g1_i1	11.1049	3.47313	Drosophila melanogaster desaturase 1 (Desat1)	FBgn0086687	Desat1	Desat1, TR57401|c0_g1_i1/FBgn0086687
TR69638|c0_g1_i2	10.1783	3.34743	Plutella xylostella glutathione S-transferase-like (LOC105391548)	#N/A		#N/A
TR17216|c0_g1_i1	9.53344	3.253	Bombyx mori glucose dehydrogenase [FAD, quinone]-like (LOC101741674), B	#N/A		#N/A
TR34703|c0_g1_i1	6.5685	2.71556	#N/A	#N/A		#N/A
Transcripts with <4 fold change (47 DETs)
TR10339|c0_g2_i1	1.87602	0.907674	Drosophila melanogaster actin 57B (Act57B)	FBgn0000044	Act57B	Act57B, TR10339|c0_g2_i1/FBgn0000044
TR41172|c0_g2_i1	1.40704	0.492661	#N/A	#N/A		#N/A
TR28470|c0_g1_i1	1.19858	0.261325	Amyelois transitella beta-1,3-glucan-binding protein (LOC106133439)	#N/A		#N/A
TR70349|c0_g1_i1	1.1483	0.199503	Drosophila melanogaster glyceraldehyde 3 phosphate dehydrogenase 1 (Gapdh1)	FBgn0001091	Gapdh1	Gapdh1, TR70349|c0_g1_i1/FBgn0001091

### Sheet: Sfr_suppressed_DETs
Supplementary Table 4. Spodoptera frugiperda suppressed transcripts under AcMNPV infection. Total of 157 transcripts were suppressed.
Sfr_GeneID	FC	log2FC	Annotations	Representative functions	FlyBase GeneID	Shortened gene name	Gene pairs
Cuticle, chitin, extracellular matrix, & tracheal development (37 DETs)
TR15499|c1_g1_i1	0.0244346	-5.35493	Drosophila melanogaster osiris 9 (Osi9)	Cuticle development	FBgn0037416	Osi9	Osi9, TR15499|c1_g1_i1/FBgn0037416
TR14258|c0_g1_i1	0.0413023	-4.59763	Drosophila melanogaster osiris 7 (Osi7)	Cuticle development	FBgn0037414	Osi7	Osi7, TR14258|c0_g1_i1/FBgn0037414
TR56164|c0_g1_i1	0.0581871	-4.10316	Drosophila melanogaster osiris 16 (Osi16)	Cuticle development	FBgn0051561	Osi16	Osi16, TR56164|c0_g1_i1/FBgn0051561
TR29200|c0_g1_i1	0.0931723	-3.42396	Drosophila melanogaster osiris 12 (Osi12)	Cuticle development	FBgn0037419	Osi12	Osi12, TR29200|c0_g1_i1/FBgn0037419
TR89671|c0_g1_i1	0.0580928	-4.1055	Drosophila melanogaster dusky-like (dyl)	Cuticle development	FBgn0066365	dyl	dyl, TR89671|c0_g1_i1/FBgn0066365
TR8156|c0_g1_i1	0.0747436	-3.74191	Drosophila melanogaster GCR1 (CG2150)	Cuticle development	FBgn0003065	CG2150	CG2150, TR8156|c0_g1_i1/FBgn0003065
TR39961|c0_g1_i1	0.215021	-2.21745	Drosophila melanogaster Lcp65Ac (Lcp65Ac)	Cuticle development	FBgn0020642	Lcp65Ac	Lcp65Ac, TR39961|c0_g1_i1/FBgn0020642
TR83881|c0_g1_i1	0.0829383	-3.59182	Bombyx mori cuticular protein tweedle motif 3 (CPT3)	Cuticle development	#N/A	#N/A	#N/A
TR82480|c0_g1_i1	0.168703	-2.56745	Drosophila melanogaster megalin (mgl)	cuticle development, melanization, endocytosis	FBgn0261260	mgl	mgl, TR82480|c0_g1_i1/FBgn0261260
TR39833|c0_g1_i1	0.183081	-2.44944	Papilio polytes megalin (mgl) (LOC106101680)	cuticle development, melanization, endocytosis	#N/A	#N/A	#N/A
TR91632|c0_g1_i1	0.174003	-2.52282	Papilio xuthus pupal cuticle protein (LOC106117841)	Cuticle development	#N/A	#N/A	#N/A
TR87069|c0_g1_i1	0.151949	-2.71834	Drosophila melanogaster TweedleT (TwdlT)	Cuticle development	FBgn0029170	TwdlT	TwdlT, TR87069|c0_g1_i1/FBgn0029170
TR65269|c0_g1_i1	0.0662293	-3.91639	Drosophila melanogaster serpentine (serp)	Chitin binding	FBgn0260653	serp	serp, TR65269|c0_g1_i1/FBgn0260653
TR61705|c0_g1_i1	0.0719688	-3.79648	Drosophila melanogaster gasp, (Gasp)	Chitin binding	FBgn0026077	Gasp	Gasp, TR61705|c0_g1_i1/FBgn0026077
TR44699|c0_g3_i1	0.138975	-2.84711	Drosophila melanogaster vermiform (verm)	Chitin binding	FBgn0261341	verm	verm, TR44699|c0_g3_i1/FBgn0261341
TR44601|c0_g1_i1	0.169713	-2.55883	Drosophila melanogaster krotzkopf verkehrt (kkv)/CHS1	chitin synthase	FBgn0001311	kkv/CHS1	kkv/CHS1, TR44601|c0_g1_i1/FBgn0001311
TR92218|c0_g1_i1	0.111049	-3.17073	Drosophila melanogaster uninflatable (uif)	tracheal growth	FBgn0031879	uif	uif, TR92218|c0_g1_i1/FBgn0031879
TR14191|c0_g1_i1	0.0428346	-4.54508	Drosophila melanogaster CG2663, (CG2663)	tracheal growth	FBgn0037323	CG2663	CG2663, TR14191|c0_g1_i1/FBgn0037323
TR75493|c0_g1_i1	0.130555	-2.93727	Drosophila melanogaster CG30101 (CG30101)	tracheal growth	FBgn0050101	CG30101	CG30101, TR75493|c0_g1_i1/FBgn0050101
TR39622|c0_g1_i1	0.203692	-2.29554	Drosophila melanogaster expansion (exp)	tracheal growth	FBgn0033668	exp	exp, TR39622|c0_g1_i1/FBgn0033668
TR84004|c0_g1_i1	0.0677308	-3.88404	Papilio machaon SPARC (LOC106709895)	extracellular matrix	#N/A	#N/A	#N/A
TR67282|c0_g1_i1	0.0922615	-3.43813	Amyelois transitella laminin subunit beta-1-like (LOC106131358)	extracellular matrix	#N/A	#N/A	#N/A
TR50794|c0_g1_i1	0.0930748	-3.42547	Drosophila melanogaster LanB1, (LanB1)	extracellular matrix	FBgn0261800	LanB1	LanB1, TR50794|c0_g1_i1/FBgn0261800
TR1364|c0_g1_i1	0.0963847	-3.37505	Bombyx mori laminin subunit alpha (LOC101742998)	extracellular matrix	#N/A	#N/A	#N/A
TR56099|c0_g1_i1	0.113634	-3.13753	Plutella xylostella laminin subunit alpha-like (LOC105392052)	extracellular matrix	#N/A	#N/A	#N/A
TR40499|c0_g1_i1	0.121722	-3.03833	Amyelois transitella laminin subunit alpha (LOC106129521)	extracellular matrix	#N/A	#N/A	#N/A
TR38651|c0_g1_i1	0.126433	-2.98355	Drosophila melanogaster laminin B2, (LanB2)	extracellular matrix	FBgn0267348	LanB2	LanB2, TR38651|c0_g1_i1/FBgn0267348
TR18340|c0_g1_i1	0.131858	-2.92294	Bombyx mori laminin subunit gamma-1 (LOC101746961)	extracellular matrix	#N/A	#N/A	#N/A
TR89078|c0_g1_i1	0.192974	-2.37352	Plutella xylostella laminin subunit gamma-1 (LOC105392046)	extracellular matrix	#N/A	#N/A	#N/A
TR53159|c0_g1_i1	0.196239	-2.34932	Drosophila melanogaster papilin, (Ppn)	extracellular matrix	FBgn0003137	Ppn	Ppn, TR53159|c0_g1_i1/FBgn0003137
TR57196|c0_g1_i1	0.165568	-2.5945	Papilio polytes papilin (LOC106110471)	extracellular matrix	#N/A	#N/A	#N/A
TR28359|c0_g1_i1	0.114287	-3.12927	Amyelois transitella cadherin-89D (LOC106135406)	Cell to cell adhesion	#N/A	#N/A	#N/A
TR19338|c0_g1_i1	0.107355	-3.21954	Papilio polytes collagen alpha-1(IV) chain (LOC106099575)	Collagen	#N/A	#N/A	#N/A
TR88135|c0_g1_i1	0.08048	-3.63523	Papilio machaon collagen alpha-1(IV) chain (LOC106710675)	Collagen	#N/A	#N/A	#N/A
TR91375|c0_g2_i1	0.116554	-3.10093	Papilio machaon collagen alpha-5(IV) chain (LOC106710676)	Collagen	#N/A	#N/A	#N/A
TR50040|c0_g1_i1	0.114374	-3.12816	Amyelois transitella mucin-5AC-like (LOC106138476)	mucin in peritrophic matrix	#N/A	#N/A	#N/A
TR83607|c0_g1_i1	0.217361	-2.20184	Papilio polytes mucin-5AC (LOC106111339)	mucin in peritrophic matrix	#N/A	#N/A	#N/A
Hemocytin & other hemolyph immune response genes (9 DETs)
TR36360|c0_g1_i1	0.0726128	-3.78363	Bombyx mori hemocytin (LOC692743)		#N/A	#N/A	#N/A
TR48301|c0_g2_i1	0.0953411	-3.39076	Drosophila melanogaster hemolectin, (Hml)		FBgn0029167	Hml	Hml, TR48301|c0_g2_i1/FBgn0029167
TR51626|c0_g1_i1	0.0763462	-3.7113	Papilio machaon hemocytin (LOC106720620)		#N/A	#N/A	#N/A
TR36965|c0_g1_i1	0.104645	-3.25642	Amyelois transitella hemocytin (LOC106137694)		#N/A	#N/A	#N/A
TR45949|c0_g1_i1	0.115187	-3.11796	Plutella xylostella hemocytin (LOC105381568)		#N/A	#N/A	#N/A
TR59539|c0_g1_i1	0.134054	-2.89911	Drosophila melanogaster CG31997, (CG31997)	fat body in the hemolympph; induced under infection	FBgn0051997	CG31997	CG31997, TR59539|c0_g1_i1/FBgn0051997
TR74924|c0_g1_i1	0.17004	-2.55606	growth blocking peptide binding protein [Spodoptera exigua]	GBP-BP; immune response; antimicrobial activity	#N/A	#N/A	#N/A
TR62997|c0_g1_i1	0.247352	-2.01536	Drosophila melanogaster CG5873 (CG5873)	Cysu; heme peroxidase	FBgn0038511	CG5873	CG5873, TR62997|c0_g1_i1/FBgn0038511
TR27005|c0_g1_i1	0.1675	-2.57776	Plutella xylostella sushi, von Willebrand factor type A, EGF and pentraxin domain-containing protein 1 (LOC105382288)		#N/A	#N/A	#N/A
Neural Development (5 DETs)
TR8235|c0_g1_i1	0.0794887	-3.65311	Drosophila melanogaster tenascin major, (Ten-m)	neuronal development	FBgn0004449	Ten-m	Ten-m, TR8235|c0_g1_i1/FBgn0004449
TR70844|c0_g2_i1	0.0931121	-3.42489	Bombyx mori neuronal acetylcholine receptor subunit alpha-5 (LOC101737467)		#N/A	#N/A	#N/A
TR46497|c0_g1_i1	0.127283	-2.97389	Papilio xuthus teneurin-3 (LOC106123381)	ten3; neuron functions	#N/A	#N/A	#N/A
TR51361|c0_g1_i1	0.140108	-2.83539	Papilio machaon acetylcholine receptor subunit beta-like (LOC106712712)	neuron functions	#N/A	#N/A	#N/A
TR25586|c0_g1_i1	0.0797359	-3.64863	Plutella xylostella teneurin-m (LOC105385660)		#N/A	#N/A	#N/A
Proteases & associated enzymes (3 DETs)
TR79817|c1_g1_i1	0.100224	-3.31869	Amyelois transitella serine protease inhibitor 3/4 (LOC106131607)		#N/A	#N/A	#N/A
TR17346|c0_g1_i1	0.129498	-2.949	Bombyx mori serine protease (Ohsp1)		#N/A	#N/A	#N/A
TR50142|c0_g1_i1	0.185968	-2.42687	Drosophila melanogaster CG8172, (CG8172)		FBgn0034661	CG8172	CG8172, TR50142|c0_g1_i1/FBgn0034661
Other (18 DETs)
TR67021|c0_g1_i1	0.192625	-2.37613	Amyelois transitella titin (LOC106131870)	muscle function	#N/A	#N/A	#N/A
TR32571|c0_g1_i1	0.209638	-2.25403	Drosophila melanogaster CG32082, (CG32082)	muscle function	FBgn0052082	CG32082	CG32082, TR32571|c0_g1_i1/FBgn0052082
TR52451|c0_g1_i1	0.073859	-3.75908	flocculation protein FLO11 [Bombyx mori]		#N/A	#N/A	#N/A
TR3636|c0_g1_i1	0.209409	-2.25561	Drosophila melanogaster neprilysin 2, (Nep2)	renal function	FBgn0027570	Nep2	Nep2, TR3636|c0_g1_i1/FBgn0027570
TR64009|c0_g1_i1	0.0921679	-3.43959	Bombyx mori flocculation protein FLO11 (LOC101739483)		#N/A	#N/A	#N/A
TR2614|c0_g1_i1	0.100634	-3.3128	carboxylesterase CXE30 [Spodoptera littoralis]		#N/A	#N/A	#N/A
TR43291|c0_g1_i1	0.115312	-3.11638	Amyelois transitella protein Skeletor, isoforms B/C (LOC106138124)	spindle formation during mitosis	#N/A	#N/A	#N/A
TR71688|c0_g1_i1	0.117196	-3.093	Papilio xuthus fibrous sheath CABYR-binding protein (LOC106115755)		#N/A	#N/A	#N/A
TR61063|c0_g1_i1	0.117475	-3.08958	Bombyx mori beta-1,4-glucuronyltransferase 1 (LOC101743890)		#N/A	#N/A	#N/A
TR69906|c0_g1_i1	0.130165	-2.94159	Drosophila melanogaster chorion protein 38, (Cp38)		FBgn0053223	Cp38	Cp38, TR69906|c0_g1_i1/FBgn0053223
TR49199|c0_g1_i1	0.149732	-2.73955	Papilio polytes glycine-rich protein DOT1-like (LOC106104214)		#N/A	#N/A	#N/A
TR29889|c0_g1_i1	0.150656	-2.73067	Drosophila melanogaster neyo (neo)		FBgn0039704	neo	neo, TR29889|c0_g1_i1/FBgn0039704
TR45507|c0_g1_i2	0.166009	-2.59067	Bombyx mori carboxylesterase clade H, member 1 (CCE-un1)		#N/A	#N/A	#N/A
TR58415|c0_g1_i1	0.17602	-2.50619	Bombyx mori protein Skeletor, isoforms B/C (LOC101743955)		#N/A	#N/A	#N/A
TR67952|c0_g1_i1	0.208034	-2.26511	Papilio xuthus probable G-protein coupled receptor Mth-like 3 (LOC106120056)		#N/A	#N/A	#N/A
TR58891|c0_g1_i1	0.193895	-2.36665	Drosophila melanogaster supercoiling factor (scf)		FBgn0025682	scf	scf, TR58891|c0_g1_i1/FBgn0025682
TR23384|c0_g1_i1	0.246461	-2.02057	Diaphorina citri keratin, type I cytoskeletal 9-like (LOC103520744)		#N/A	#N/A	#N/A
TR18900|c0_g1_i1	0.249063	-2.00542	protein cab-1 isoform X2 [Amyelois transitella]		#N/A	#N/A	#N/A
Unknown (29 DETs)
TR25599|c0_g1_i1	0.0252189	-5.30935	Amyelois transitella uncharacterized LOC106130723 (LOC106130723)		#N/A	#N/A	#N/A
TR28651|c0_g1_i1	0.0252872	-5.30545	Amyelois transitella uncharacterized LOC106135377 (LOC106135377)		#N/A	#N/A	#N/A
TR88495|c0_g1_i1	0.0336994	-4.89113	Papilio polytes uncharacterized LOC106106573 (LOC106106573)		#N/A	#N/A	#N/A
TR81571|c0_g1_i1	0.0366244	-4.77105	Bombyx mori uncharacterized LOC101741103 (LOC101741103)		#N/A	#N/A	#N/A
TR15499|c0_g1_i1	0.0391853	-4.67354	Amyelois transitella uncharacterized LOC106130718 (LOC106130718)		#N/A	#N/A	#N/A
TR60204|c0_g1_i1	0.0595409	-4.06998	Papilio xuthus uncharacterized LOC106126173 (LOC106126173)		#N/A	#N/A	#N/A
TR62174|c0_g1_i1	0.110563	-3.17706	Amyelois transitella uncharacterized LOC106129794 (LOC106129794)		#N/A	#N/A	#N/A
TR35784|c0_g1_i1	0.124903	-3.00112	Papilio xuthus uncharacterized LOC106127041 (LOC106127041)		#N/A	#N/A	#N/A
TR74839|c0_g1_i1	0.0838958	-3.57526	Uncharacterized protein OBRU01_22790 [Operophtera brumata]		#N/A	#N/A	#N/A
TR53853|c0_g1_i1	0.105401	-3.24604	Amyelois transitella WW domain-binding protein 11-like (LOC106135119)		#N/A	#N/A	#N/A
TR31856|c0_g1_i1	0.106146	-3.23587	Bombyx mori eisosome protein SEG2 (LOC101736159)		#N/A	#N/A	#N/A
TR32454|c0_g1_i1	0.114808	-3.12271	Drosophila melanogaster CG12164, (CG12164)		FBgn0033158	CG12164	CG12164, TR32454|c0_g1_i1/FBgn0033158
TR60227|c0_g1_i1	0.121556	-3.04031	Drosophila melanogaster CG9171, (CG9171)		FBgn0031738	CG9171	CG9171, TR60227|c0_g1_i1/FBgn0031738
TR53080|c0_g1_i1	0.152329	-2.71474	Papilio polytes putative uncharacterized protein DDB_G0271606 (LOC106103789)		#N/A	#N/A	#N/A
TR54579|c0_g1_i1	0.155783	-2.68239	Plutella xylostella uncharacterized LOC105398383 (LOC105398383)		#N/A	#N/A	#N/A
TR49152|c0_g1_i1	0.158915	-2.65368	Bombyx mori glycine-rich cell wall structural protein 1.8-like (LOC101741289)		#N/A	#N/A	#N/A
TR8786|c0_g1_i1	0.163385	-2.61365	Drosophila melanogaster CG4095 (CG4095)		FBgn0029890	CG4095	CG4095, TR8786|c0_g1_i1/FBgn0029890
TR34290|c0_g1_i1	0.168725	-2.56725	Bombyx mori uncharacterized LOC101743303 (LOC101743303)		#N/A	#N/A	#N/A
TR63252|c0_g1_i1	0.199646	-2.32448	Papilio machaon uncharacterized LOC106716891 (LOC106716891)		#N/A	#N/A	#N/A
TR45560|c0_g1_i1	0.201182	-2.31343	Bombyx mori uncharacterized LOC101742982 (LOC101742982)		#N/A	#N/A	#N/A
TR27005|c0_g1_i1	0.1675	-2.57776	Plutella xylostella sushi, von Willebrand factor type A, EGF and pentraxin domain-containing protein 1 (LOC105382288)		#N/A	#N/A	#N/A
TR30748|c0_g1_i1	0.172258	-2.53736	Amyelois transitella uncharacterized LOC106137932 (LOC106137932)		#N/A	#N/A	#N/A
TR75267|c0_g2_i1	0.173327	-2.52843	Drosophila melanogaster nyobe (nyo)		FBgn0039852	nyo	nyo, TR75267|c0_g2_i1/FBgn0039852
TR23221|c0_g1_i1	0.183238	-2.44821	Drosophila melanogaster CG43333 (CG43333)		FBgn0263038	CG43333	CG43333, TR23221|c0_g1_i1/FBgn0263038
TR37914|c0_g1_i1	0.188565	-2.40687	Amyelois transitella uncharacterized LOC106139737 (LOC106139737)		#N/A	#N/A	#N/A
TR52568|c0_g1_i1	0.194234	-2.36413	hypothetical protein KGM_14928 [Danaus plexippus]		#N/A	#N/A	#N/A
TR21813|c0_g1_i1	0.208261	-2.26353	Drosophila melanogaster CG4928, (CG4928)		FBgn0027556	CG4928	CG4928, TR21813|c0_g1_i1/FBgn0027556
TR70896|c0_g1_i1	0.220404	-2.18178	#N/A		#N/A	#N/A	#N/A
TR29228|c0_g1_i1	0.192709	-2.3755	#N/A		#N/A	#N/A	#N/A
Transcripts with <4 fold change (56 DETs)
Ribosomal protein (9 DETs)
TR84931|c0_g1_i1	0.503383	-0.990271	Drosophila melanogaster ribosomal protein LP2 (RpLP2)		FBgn0003274	RpLP2	RpLP2, TR84931|c0_g1_i1/FBgn0003274
TR41185|c0_g1_i1	0.700468	-0.513608	Drosophila melanogaster ribosomal protein L23 (RpL23)		FBgn0010078	RpL23	RpL23, TR41185|c0_g1_i1/FBgn0010078
TR83396|c0_g1_i1	0.736274	-0.441685	Drosophila melanogaster ribosomal protein L35A (RpL35A)		FBgn0037328	RpL35A	RpL35A, TR83396|c0_g1_i1/FBgn0037328
TR47235|c0_g1_i1	0.783807	-0.351429	Drosophila melanogaster ribosomal protein S27A (RpS27A)		FBgn0003942	RpS27A	RpS27A, TR47235|c0_g1_i1/FBgn0003942
TR53679|c0_g1_i1	0.800233	-0.321508	Drosophila melanogaster ribosomal protein L26, (RpL26)		FBgn0036825	RpL26	RpL26, TR53679|c0_g1_i1/FBgn0036825
TR47212|c0_g1_i1	0.806172	-0.31084	Drosophila melanogaster ribosomal protein L19, (RpL19)		FBgn0285950	RpL19	RpL19, TR47212|c0_g1_i1/FBgn0285950
TR63086|c0_g1_i1	0.816797	-0.291951	Drosophila melanogaster ribosomal protein S14b, (RpS14b)		FBgn0004404	RpS14b	RpS14b, TR63086|c0_g1_i1/FBgn0004404
TR10062|c0_g1_i1	0.836229	-0.25803	Drosophila melanogaster ribosomal protein L36A, (RpL36A)		FBgn0031980	RpL36A	RpL36A, TR10062|c0_g1_i1/FBgn0031980
TR21377|c0_g2_i1	0.84983	-0.234755	Drosophila melanogaster ribosomal protein L24, (RpL24)		FBgn0032518	RpL24	RpL24, TR21377|c0_g2_i1/FBgn0032518
Other transcripts <4 fold change (47 DETs)
TR67314|c0_g1_i1	0.257576	-1.95693	Drosophila melanogaster CG31522, (CG31522)		FBgn0051522	CG31522	CG31522, TR67314|c0_g1_i1/FBgn0051522
TR20925|c0_g1_i1	0.26747	-1.90255	Bombyx mori uncharacterized LOC101746589 (LOC101746589)		#N/A	#N/A	#N/A
TR11612|c0_g2_i1	0.279448	-1.83935	Bombyx mori fibrillin-1-like (LOC101738553)		#N/A	#N/A	#N/A
TR61477|c0_g1_i1	0.284303	-1.8145	Amyelois transitella uncharacterized LOC106142705 (LOC106142705)		#N/A	#N/A	#N/A
TR29108|c0_g1_i1	0.286405	-1.80387	Bombyx mori mucin-17-like (LOC101745825)		#N/A	#N/A	#N/A
TR47568|c0_g1_i1	0.293462	-1.76875	Amyelois transitella uncharacterized LOC106142506 (LOC106142506)		#N/A	#N/A	#N/A
TR48282|c0_g1_i1	0.294212	-1.76507	Papilio polytes microsomal triglyceride transfer protein large subunit (LOC106105241)		#N/A	#N/A	#N/A
TR28791|c0_g1_i1	0.297309	-1.74996	Amyelois transitella uncharacterized LOC106134916 (LOC106134916)		#N/A	#N/A	#N/A
TR28576|c0_g2_i1	0.299465	-1.73954	Papilio machaon elongation of very long chain fatty acids protein 7-like (LOC106709915)		#N/A	#N/A	#N/A
TR79323|c0_g1_i1	0.303332	-1.72103	Wasmannia auropunctata fatty acid synthase-like (LOC105450626)		#N/A	#N/A	#N/A
TR43918|c0_g1_i1	0.305772	-1.70947	Drosophila melanogaster matrix metalloproteinase 1, (Mmp1)		FBgn0035049	Mmp1	Mmp1, TR43918|c0_g1_i1/FBgn0035049
TR80912|c0_g1_i1	0.311759	-1.6815	Drosophila melanogaster arouser (aru)		FBgn0029095	aru	aru, TR80912|c0_g1_i1/FBgn0029095
TR77353|c0_g1_i1	0.313535	-1.6733	Amyelois transitella fragile X mental retardation syndrome-related protein 1 homolog A (LOC106139248)		#N/A	#N/A	#N/A
TR25739|c0_g1_i1	0.314722	-1.66785	Amyelois transitella uncharacterized LOC106137808 (LOC106137808)		#N/A	#N/A	#N/A
TR50740|c0_g1_i1	0.316372	-1.6603	Drosophila melanogaster Cht6, (Cht6)		FBgn0263132	Cht6	Cht6, TR50740|c0_g1_i1/FBgn0263132
TR39753|c0_g2_i1	0.323043	-1.6302	Drosophila melanogaster CG12009, (CG12009)		FBgn0035430	CG12009	CG12009, TR39753|c0_g2_i1/FBgn0035430
TR43221|c0_g1_i1	0.327923	-1.60857	Drosophila melanogaster CG42331, (CG42331)		FBgn0259233	CG42331	CG42331, TR43221|c0_g1_i1/FBgn0259233
TR47889|c0_g1_i1	0.329377	-1.60219	Bombyx mori uncharacterized LOC101736947 (LOC101736947)		#N/A	#N/A	#N/A
TR48460|c0_g1_i1	0.336585	-1.57096	Amyelois transitella molybdenum cofactor biosynthesis protein 1 (LOC106139194)		#N/A	#N/A	#N/A
TR15222|c0_g2_i1	0.336838	-1.56987	Amyelois transitella espin (LOC106143373)		#N/A	#N/A	#N/A
TR90503|c0_g1_i1	0.338241	-1.56388	androgen-induced gene 1 protein-like isoform X1 [Bombyx mori]		#N/A	#N/A	#N/A
TR45533|c1_g1_i1	0.338589	-1.56239	Drosophila melanogaster fatty acid synthase 1, (FASN1)		FBgn0283427	FASN1	FASN1, TR45533|c1_g1_i1/FBgn0283427
TR48896|c0_g1_i1	0.341546	-1.54985	Drosophila melanogaster CG42598 (CG42598)		FBgn0260997	CG42598	CG42598, TR48896|c0_g1_i1/FBgn0260997
TR15485|c0_g2_i3	0.366979	-1.44623	Drosophila melanogaster Fmr1, (Fmr1)		FBgn0028734	Fmr1	Fmr1, TR15485|c0_g2_i3/FBgn0028734
TR27580|c0_g1_i1	0.377635	-1.40494	Amyelois transitella heterogeneous nuclear ribonucleoprotein R (LOC106133098)		#N/A	#N/A	#N/A
TR12920|c0_g1_i1	0.388652	-1.36345	Bombyx mori chitinase (Chi-h)		#N/A	#N/A	#N/A
TR74192|c8_g2_i1	0.414153	-1.27176	Bombyx mori uncharacterized LOC105842084 (LOC105842084)		#N/A	#N/A	#N/A
TR51989|c0_g1_i1	0.428076	-1.22406	Amyelois transitella ventricular zone-expressed PH domain-containing protein homolog 1 (LOC106140562)		#N/A	#N/A	#N/A
TR81772|c1_g1_i8	0.42942	-1.21954	Papilio machaon talin-1-like (LOC106711269)		#N/A	#N/A	#N/A
TR74786|c0_g1_i1	0.434486	-1.20262	Papilio xuthus galectin-5-like (LOC106122884)		#N/A	#N/A	#N/A
TR41113|c0_g1_i2	0.452473	-1.1441	Papilio xuthus prominin-like protein (LOC106120995)		#N/A	#N/A	#N/A
TR88184|c0_g1_i1	0.515676	-0.955463	Amyelois transitella putative aminopeptidase W07G4.4 (LOC106140463)		#N/A	#N/A	#N/A
TR31231|c0_g1_i2	0.529219	-0.918064	Amyelois transitella protein sprouty (LOC106139242)		#N/A	#N/A	#N/A
TR27058|c0_g1_i1	0.531008	-0.913195	Amyelois transitella diamine acetyltransferase 2-like (LOC106140040)		#N/A	#N/A	#N/A
TR58392|c0_g1_i3	0.535261	-0.901685	Papilio machaon eukaryotic translation initiation factor 4 gamma 2 (LOC106709569)		#N/A	#N/A	#N/A
TR92056|c4_g4_i1	0.57603	-0.795783	Drosophila melanogaster hu li tai shao (hts)		FBgn0263391	hts	hts, TR92056|c4_g4_i1/FBgn0263391
TR67169|c0_g1_i1	0.582922	-0.778626	Drosophila melanogaster histone H1 (His1:CG31617)		FBgn0051614	His1:CG31617	His1:CG31617, TR67169|c0_g1_i1/FBgn0051614
TR54429|c0_g1_i1	0.594599	-0.750012	Drosophila melanogaster nucleosome remodeling factor - 38kD, (Nurf-38)		FBgn0016687	Nurf-38	Nurf-38, TR54429|c0_g1_i1/FBgn0016687
TR37858|c0_g1_i1	0.595355	-0.748179	Drosophila melanogaster CG9769 (CG9769)		FBgn0037270	CG9769	CG9769, TR37858|c0_g1_i1/FBgn0037270
TR34547|c0_g1_i1	0.683673	-0.548622	hypothetical protein RR46_02196 [Papilio xuthus]		#N/A	#N/A	#N/A
TR18352|c0_g1_i1	0.714742	-0.484506	Papilio polytes kanadaptin (LOC106106947)		#N/A	#N/A	#N/A
TR75330|c0_g1_i1	0.723507	-0.466921	Drosophila melanogaster histone H4 replacement, (His4r)		FBgn0053899	His4r	His4r, TR75330|c0_g1_i1/FBgn0053899
TR65489|c0_g1_i1	0.762753	-0.390712	Drosophila melanogaster fatty acid bindin protein (fabp)		FBgn0037913	fabp	fabp, TR65489|c0_g1_i1/FBgn0037913
TR85963|c1_g1_i1	0.763333	-0.389615	Amyelois transitella nucleolin 1-like (LOC106132948)		#N/A	#N/A	#N/A
TR43257|c3_g1_i1	0.793596	-0.333524	Drosophila melanogaster beta-Tubulin at 60D (betaTub60D)		FBgn0284243	betaTub60D	betaTub60D, TR43257|c3_g1_i1/FBgn0284243
TR91775|c0_g1_i1	0.820154	-0.286033	Drosophila melanogaster ATP synthase, coupling factor 6 (ATPsynCF6)		FBgn0016119	ATPsynCF6	ATPsynCF6, TR91775|c0_g1_i1/FBgn0016119
TR20105|c0_g1_i1	0.846815	-0.239881	Drosophila melanogaster ATP synthase, subunit E (ATPsynE)		FBgn0038224	ATPsynE	ATPsynE, TR20105|c0_g1_i1/FBgn0038224

### Sheet: Tni_induced_DETs
Supplementary Table 4. Trichoplusia ni induced transcripts under AcMNPV infection. Total of 20 transcripts were induced.
Tni_GeneID	FC	log2FC	Annotations	Representative functions	FlyBase GeneID	Shortened gene name	Gene pairs
Transcripts with >4 fold change (20 DETs)
DN40236_c0_g1_i1	1002.98	9.97008	Bombyx mori protein tyrosine phosphatase (Ptp-h)		#N/A	#N/A	#N/A
DN49094_c4_g2_i3	985.897	9.94529	#N/A		#N/A	#N/A	#N/A
DN41545_c0_g1_i1	913.279	9.83491	#N/A		#N/A	#N/A	#N/A
DN49094_c4_g2_i1	910.513	9.83054	#N/A		#N/A	#N/A	#N/A
DN114179_c0_g1_i1	889.461	9.79679	#N/A		#N/A	#N/A	#N/A
DN44229_c0_g1_i1	777.56	9.60281	Papilio xuthus chitinase A-like (LOC106122232)		#N/A	#N/A	#N/A
DN49094_c3_g1_i1	728.449	9.50868	#N/A		#N/A	#N/A	#N/A
DN49094_c4_g1_i1	594.121	9.21461	Amyelois transitella collagenase-like (LOC106129964)		#N/A	#N/A	#N/A
DN27857_c0_g1_i2	511.608	8.99889	#N/A		#N/A	#N/A	#N/A
DN41878_c0_g1_i2	425.262	8.73221	#N/A		#N/A	#N/A	#N/A
DN114394_c0_g1_i1	305.418	8.25464	Drosophila melanogaster CG31523, (CG31523)	predicted elongase in D. melanogaster	FBgn0051523	CG31523	CG31523, DN114394_c0_g1_i1/FBgn0051523
DN42414_c0_g1_i1	99.0664	6.63032	Drosophila melanogaster Cyp4g15, (Cyp4g15)		FBgn0052816	Cyp4g15	Cyp4g15, DN42414_c0_g1_i1/FBgn0052816
DN259_c0_g2_i1	90.9857	6.50757	Drosophila melanogaster CG8630 (CG8630)	stearoyl CoA desaturases (SCD)	FBgn0038130	CG8630	CG8630, DN259_c0_g2_i1/FBgn0038130
DN43125_c0_g1_i1	71.0405	6.15057	Drosophila melanogaster james bond (bond)		FBgn0260942	bond	bond, DN43125_c0_g1_i1/FBgn0260942
DN35121_c0_g1_i1	69.2915	6.11461	Drosophila melanogaster cytochrome P450-4g1 (Cyp4g1)		FBgn0010019	Cyp4g1	Cyp4g1, DN35121_c0_g1_i1/FBgn0010019
DN37136_c0_g1_i1	65.7614	6.03917	#N/A		#N/A	#N/A	#N/A
DN22420_c0_g1_i1	63.5589	5.99002	Drosophila melanogaster CG16904 (CG16904)	elongase	FBgn0037763	CG16904	CG16904, DN22420_c0_g1_i1/FBgn0037763
DN98778_c0_g1_i1	57.8253	5.85363	Amyelois transitella fatty acyl-CoA reductase 1-like (LOC106130991)		#N/A	#N/A	#N/A
DN11849_c0_g1_i1	40.3798	5.33556	Papilio machaon UDP-glucuronosyltransferase 2B14-like (LOC106720457)		#N/A	#N/A	#N/A
DN45827_c0_g1_i1	31.5882	4.98131	Drosophila melanogaster CG31523, (CG31523)	elongase	FBgn0051523	CG31523	CG31523, DN45827_c0_g1_i1/FBgn0051523

### Sheet: Tni_suppressed_DETs
Supplementary Table 4. Trichoplusia ni suppressed transcripts under AcMNPV infection. Total of 118 transcripts were suppressed.
Tni_GeneID	FC	log2FC	Annotations	Representative functions	FlyBase GeneID	Shortened gene name	Gene pairs
Cuticle, chitin, extracellular matrix, & tracheal development (18 DETs)
DN118951_c0_g1_i1	0.000516813	-10.9181	Bombyx mori laminin subunit alpha (LOC101742998)	extracellular matrix	#N/A	#N/A	#N/A
DN57554_c0_g1_i1	0.000629296	-10.634	Peritrophin type-A domain protein 2, [Operophtera brumata]	extracellular matrix	#N/A	#N/A	#N/A
DN138092_c0_g1_i1	0.00270316	-8.53114	Drosophila melanogaster SPARC	extracellular matrix	FBgn0026562	SPARC	SPARC, DN138092_c0_g1_i1/FBgn0026562
DN50034_c0_g1_i1	0.0240749	-5.37633	Papilio polytes laminin subunit beta-1 (LOC106103388)	extracellular matrix	#N/A	#N/A	#N/A
DN37948_c0_g1_i1	0.0114751	-6.44535	Drosophila melanogaster papilin (Ppn)	extracellular matrix	FBgn0003137	Ppn	Ppn, DN37948_c0_g1_i1/FBgn0003137
DN60305_c0_g1_i1	0.0127683	-6.29129	Drosophila melanogaster laminin B2 (LanB2)	extracellular matrix	FBgn0267348	LanB2	LanB2, DN60305_c0_g1_i1/FBgn0267348
DN132004_c0_g1_i1	0.0136211	-6.19801	Amyelois transitella laminin subunit alpha (LOC106129521)	extracellular matrix	#N/A	#N/A	#N/A
DN11976_c0_g1_i1	0.0260347	-5.26342	Amyelois transitella laminin subunit beta-1-like (LOC106131358)	extracellular matrix	#N/A	#N/A	#N/A
DN117887_c0_g2_i1	0.00944889	-6.72564	Drosophila melanogaster twinstar (tsr)	actin depolymerization factor; epithelum integrity	FBgn0011726	tsr	tsr, DN117887_c0_g2_i1/FBgn0011726
DN18338_c0_g2_i1	0.0164737	-5.92369	Papilio polytes talin-1-like (LOC106111390)	tracheal growth	#N/A	#N/A	#N/A
DN27498_c0_g1_i1	0.0174079	-5.84411	Drosophila melanogaster Ccp84Ag (Ccp84Ag)	tracheal growth	FBgn0004777	Ccp84Ag	Ccp84Ag, DN27498_c0_g1_i1/FBgn0004777
DN114024_c0_g1_i1	0.0207577	-5.59021	Bombyx mori cathepsin L like protein (Catl-like)	tracheal growth & molting	#N/A	#N/A	#N/A
DN6228_c0_g1_i1	0.0249721	-5.32354	Drosophila melanogaster abnormal wing discs (awd)	tracheal growth	FBgn0000150	awd	awd, DN6228_c0_g1_i1/FBgn0000150
DN3754_c1_g1_i1	0.0193693	-5.69009	Papilio machaon collagen alpha-1(IV) chain (LOC106710675)	Collagen	#N/A	#N/A	#N/A
DN32131_c0_g1_i1	0.0193715	-5.68992	Plutella xylostella collagen alpha-1(IV) chain (LOC105386159)	Collagen	#N/A	#N/A	#N/A
DN34674_c0_g1_i1	0.02463	-5.34344	Drosophila melanogaster procollagen lysyl hydroxylase (Plod)	Collagen	FBgn0036147	Plod	Plod, DN34674_c0_g1_i1/FBgn0036147
DN31811_c0_g1_i1	0.0256706	-5.28374	Polistes canadensis collagen alpha-1(XI) chain-like (LOC106788612)	Collagen	#N/A	#N/A	#N/A
DN95866_c0_g1_i1	0.0330799	-4.9179	Papilio machaon collagen alpha-5(IV) chain (LOC106710676)	Collagen	#N/A	#N/A	#N/A
Hemocytin & other hemolyph immune response genes (8 DETs)
DN115658_c0_g1_i1	0.00110193	-9.82575	Drosophila melanogaster ferritin 1 heavy chain homologue (Fer1HCH)	iron homeostasis in blood	FBgn0015222	Fer1HCH	Fer1HCH, DN115658_c0_g1_i1/FBgn0015222
DN3604_c0_g1_i1	0.0070628	-7.14554	Bombyx mori hemocytin (LOC692743)		#N/A	#N/A	#N/A
DN18739_c0_g1_i1	0.00768371	-7.02398	Papilio polytes hemocytin-like (LOC106109092)		#N/A	#N/A	#N/A
DN37991_c0_g1_i1	0.0125985	-6.3106	Drosophila melanogaster hemolectin (Hml)		FBgn0029167	Hml	Hml, DN37991_c0_g1_i1/FBgn0029167
DN27858_c0_g1_i1	0.0165926	-5.91332	Amyelois transitella hemocytin (LOC106137694)		#N/A	#N/A	#N/A
DN47681_c2_g1_i1	0.0334357	-4.90247	Bombyx mori C-type lectin 21 (CTL21)		#N/A	#N/A	#N/A
DN33123_c0_g1_i1	0.0167812	-5.89701	Drosophila melanogaster CG2852 (CG2852)	cycophilin (immunosuppressant)	FBgn0034753	CG2852	CG2852, DN33123_c0_g1_i1/FBgn0034753
DN78124_c0_g1_i1	0.0173839	-5.84611	Bombyx mori death-related protein (Drp)	autophagy pathway	#N/A	#N/A	#N/A
Neural Development (11 DETs)
DN134948_c0_g1_i1	0.000689229	-10.5027	Papilio machaon teneurin-m (LOC106709595)		#N/A	#N/A	#N/A
DN88087_c0_g1_i1	0.0126365	-6.30626	Drosophila melanogaster tenascin major (Ten-m)		FBgn0004449	Ten-m	Ten-m, DN88087_c0_g1_i1/FBgn0004449
DN88301_c0_g1_i1	0.000955282	-10.0318	Bombyx mori teneurin-m (LOC101737256)		#N/A	#N/A	#N/A
DN136634_c0_g1_i1	0.00100347	-9.96078	Drosophila melanogaster plexin A (PlexA)		FBgn0025741	PlexA	PlexA, DN136634_c0_g1_i1/FBgn0025741
DN103730_c0_g1_i1	0.0112777	-6.47038	Drosophila melanogaster krasavietz (kra)		FBgn0250753	kra	kra, DN103730_c0_g1_i1/FBgn0250753
DN45589_c0_g1_i1	0.0149299	-6.06565	Bombyx mori neuronal acetylcholine receptor subunit alpha-5 (LOC101737467)		#N/A	#N/A	#N/A
DN141800_c0_g1_i1	0.0250516	-5.31895	Drosophila melanogaster heat shock protein cognate 4 (Hsc70-4)		FBgn0266599	Hsc70-4	Hsc70-4, DN141800_c0_g1_i1/FBgn0266599
DN14974_c0_g1_i1	0.0263856	-5.24411	Amyelois transitella ATP-dependent RNA helicase p62 (LOC106135022)		#N/A	#N/A	#N/A
DN81165_c0_g1_i1	0.00106574	-9.87392	Amyelois transitella fragile X mental retardation syndrome-related protein 1 homolog A (LOC106139248)		#N/A	#N/A	#N/A
DN79005_c0_g1_i1	0.00107364	-9.86328	Drosophila melanogaster CG5525 (CCT4)		FBgn0032444	CCT4	CCT4, DN79005_c0_g1_i1/FBgn0032444
DN22565_c0_g1_i1	0.0333717	-4.90523	Papilio polytes SCO-spondin-like (LOC106109091)		#N/A	#N/A	#N/A
Proteases & associated enzymes (9 DETs)
DN70833_c0_g2_i1	0.000457902	-11.0927	Drosophila melanogaster Saposin-related (Sap-r)	lysosomal protease; lipid degradation	FBgn0000416	Sap-r	Sap-r, DN70833_c0_g2_i1/FBgn0000416
DN48157_c2_g1_i1	0.00832402	-6.9085	Drosophila melanogaster 26-29kD-proteinase (26-29-p)		FBgn0250848	26-29-p	26-29-p, DN48157_c2_g1_i1/FBgn0250848
DN28296_c0_g1_i1	0.0103844	-6.58944	Bombyx mori saposin-related (Sap-r)	lysosomal protease; lipid degradation	#N/A	#N/A	#N/A
DN46218_c0_g2_i6	0.000719712	-10.4403	multicystatin [Manduca sexta]	cysteine proteinase inhibitor	#N/A	#N/A	#N/A
DN23447_c0_g2_i1	0.0177767	-5.81387	Bombyx mori serine protease (Ohsp1)		#N/A	#N/A	#N/A
DN18240_c0_g1_i1	0.0310476	-5.00938	inducible metalloproteinase inhibitor protein-like [Papilio polytes]		#N/A	#N/A	#N/A
DN5740_c0_g1_i1	0.0239732	-5.38244	Bombyx mori chymotrypsin-2-like (LOC105842039)		#N/A	#N/A	#N/A
DN41756_c0_g1_i2	0.0320684	-4.9627	Amyelois transitella serine protease easter-like (LOC106130863)		#N/A	#N/A	#N/A
DN21827_c0_g1_i1	0.000842754	-10.2126	Papilio polytes A disintegrin and metalloproteinase with thrombospondin motifs 17-like (LOC106102270)		#N/A	#N/A	#N/A
Energy metabolism (6 DETs)
DN48157_c2_g1_i4	0.0260703	-5.26145	Bombyx mori serine--pyruvate aminotransferase, mitochondrial (LOC101737836)	glyoxylate metabolism	#N/A	#N/A	#N/A
DN96857_c0_g1_i1	0.00582681	-7.42308	Drosophila melanogaster malic enzyme (Men)		FBgn0002719	Men	Men, DN96857_c0_g1_i1/FBgn0002719
DN15331_c0_g2_i1	0.000782391	-10.3198	Drosophila melanogaster aldolase (Ald)	glucolytic enzyme	FBgn0000064	Ald	Ald, DN15331_c0_g2_i1/FBgn0000064
DN60313_c0_g1_i1	0.0153487	-6.02574	Drosophila melanogaster malic enzyme b (Men-b)		FBgn0029155	Men-b	Men-b, DN60313_c0_g1_i1/FBgn0029155
DN135834_c0_g1_i1	0.0163879	-5.93122	Plutella xylostella aldose 1-epimerase-like (LOC105380940)		#N/A	#N/A	#N/A
DN105427_c0_g1_i1	0.0203656	-5.61772	Drosophila melanogaster porin (porin)	oxidative stress, mitochondrial function	FBgn0004363	porin	porin, DN105427_c0_g1_i1/FBgn0004363
Ribosomal proteins (25 DETs)
DN142442_c0_g1_i1	0.0136211	-6.19801	Drosophila melanogaster ribosomal protein L3 (RpL3)		FBgn0020910	RpL3	RpL3, DN142442_c0_g1_i1/FBgn0020910
DN80738_c0_g1_i1	0.0154239	-6.01869	Drosophila melanogaster ribosomal protein S15 (RpS15)		FBgn0034138	RpS15	RpS15, DN80738_c0_g1_i1/FBgn0034138
DN114730_c0_g1_i1	0.0157956	-5.98434	Drosophila melanogaster ribosomal protein L27A (RpL27A)		FBgn0285948	RpL27A	RpL27A, DN114730_c0_g1_i1/FBgn0285948
DN62077_c0_g1_i1	0.0180056	-5.79541	Drosophila melanogaster ribosomal protein S10b (RpS10b)		FBgn0285947	RpS10b	RpS10b, DN62077_c0_g1_i1/FBgn0285947
DN115975_c0_g1_i1	0.018813	-5.73212	Drosophila melanogaster ribosomal protein L8 (RpL8)		FBgn0261602	RpL8	RpL8, DN115975_c0_g1_i1/FBgn0261602
DN83778_c0_g1_i1	0.0188638	-5.72824	Drosophila melanogaster ribosomal protein L18 (RpL18)		FBgn0035753	RpL18	RpL18, DN83778_c0_g1_i1/FBgn0035753
DN21666_c0_g1_i1	0.0209765	-5.57508	Drosophila melanogaster ribosomal protein L7A (RpL7A)		FBgn0014026	RpL7A	RpL7A, DN21666_c0_g1_i1/FBgn0014026
DN73724_c0_g1_i1	0.0214923	-5.54003	Drosophila melanogaster ribosomal protein S9 (RpS9)		FBgn0010408	RpS9	RpS9, DN73724_c0_g1_i1/FBgn0010408
DN5486_c0_g1_i1	0.0216253	-5.53114	Drosophila melanogaster ribosomal protein L23A (RpL23A)		FBgn0026372	RpL23A	RpL23A, DN5486_c0_g1_i1/FBgn0026372
DN107137_c0_g1_i1	0.0160535	-5.96097	Drosophila melanogaster ribosomal protein L30 (RpL30)		FBgn0086710	RpL30	RpL30, DN107137_c0_g1_i1/FBgn0086710
DN90969_c0_g1_i1	0.022604	-5.46728	Drosophila melanogaster ribosomal protein S26 (RpS26)		FBgn0261597	RpS26	RpS26, DN90969_c0_g1_i1/FBgn0261597
DN100963_c0_g1_i1	0.0234375	-5.41504	Drosophila melanogaster ribosomal protein LP2 (RpLP2)		FBgn0003274	RpLP2	RpLP2, DN100963_c0_g1_i1/FBgn0003274
DN24637_c0_g1_i1	0.0239276	-5.38518	Drosophila melanogaster ribosomal protein S6 (RpS6)		FBgn0261592	RpS6	RpS6, DN24637_c0_g1_i1/FBgn0261592
DN111860_c0_g1_i1	0.0271248	-5.20424	Amyelois transitella 60S ribosomal protein L26 (LOC106137335)		#N/A	#N/A	#N/A
DN114055_c0_g1_i1	0.027331	-5.19332	Drosophila melanogaster ribosomal protein S8 (RpS8)		FBgn0039713	RpS8	RpS8, DN114055_c0_g1_i1/FBgn0039713
DN27468_c0_g1_i1	0.026004	-5.26512	Drosophila melanogaster ribosomal protein S16 (RpS16)		FBgn0034743	RpS16	RpS16, DN27468_c0_g1_i1/FBgn0034743
DN6190_c0_g1_i1	0.0306974	-5.02574	Drosophila melanogaster ribosomal protein S5a (RpS5a)		FBgn0038277	RpS5a	RpS5a, DN6190_c0_g1_i1/FBgn0038277
DN87863_c0_g1_i1	0.0313082	-4.99731	Drosophila melanogaster ribosomal protein L11 (RpL11)		FBgn0013325	RpL11	RpL11, DN87863_c0_g1_i1/FBgn0013325
DN25240_c0_g1_i1	0.031402	-4.993	Drosophila melanogaster ribosomal protein L35 (RpL35)		FBgn0029785	RpL35	RpL35, DN25240_c0_g1_i1/FBgn0029785
DN33151_c0_g2_i1	0.0314648	-4.99012	Drosophila melanogaster ribosomal protein L15 (RpL15)		FBgn0028697	RpL15	RpL15, DN33151_c0_g2_i1/FBgn0028697
DN11200_c0_g1_i1	0.0314648	-4.99012	Drosophila melanogaster ribosomal protein L34a (RpL34a)		FBgn0039406	RpL34a	RpL34a, DN11200_c0_g1_i1/FBgn0039406
DN55748_c0_g1_i1	0.0330339	-4.91991	Drosophila melanogaster ribosomal protein L5 (RpL5)		FBgn0064225	RpL5	RpL5, DN55748_c0_g1_i1/FBgn0064225
DN104775_c0_g1_i1	0.0330711	-4.91829	Drosophila melanogaster ribosomal protein S7 (RpS7)		FBgn0039757	RpS7	RpS7, DN104775_c0_g1_i1/FBgn0039757
DN19354_c0_g1_i1	0.0317826	-4.97562	Drosophila melanogaster ribosomal protein L19 (RpL19)		FBgn0285950	RpL19	RpL19, DN19354_c0_g1_i1/FBgn0285950
DN52596_c0_g1_i1	0.0203261	-5.62052	Papilio xuthus 40S ribosomal protein S3a (LOC106124403)				, DN52596_c0_g1_i1/
Protein translation (4 DETs)
DN25805_c0_g1_i1	0.0163879	-5.93122	Drosophila melanogaster Ef1gamma (Ef1gamma)		FBgn0029176	Ef1gamma	Ef1gamma, DN25805_c0_g1_i1/FBgn0029176
DN80156_c0_g1_i1	0.0127906	-6.28878	Amyelois transitella Y-box factor homolog (LOC106134071)		#N/A	#N/A	#N/A
DN90021_c0_g1_i1	0.0334021	-4.90392	Drosophila melanogaster elongation factor 2 (EF2)		FBgn0000559	EF2	EF2, DN90021_c0_g1_i1/FBgn0000559
DN5987_c0_g1_i1	0.0290607	-5.10479	Drosophila melanogaster elongation factor 1alpha48D (Ef1alpha48D)		FBgn0284245	Ef1alpha48D	Ef1alpha48D, DN5987_c0_g1_i1/FBgn0284245
Hormone synthesis and regulation (3 DETs)
DN705_c0_g1_i1	0.000910648	-10.1008	Papilio xuthus adenosylhomocysteinase (LOC106118223)	biosynthesis of insect juvenile hormone	#N/A	#N/A	#N/A
DN87444_c0_g1_i1	0.00962226	-6.69941	Drosophila melanogaster farnesyl pyrophosphate synthase (Fpps)	required fro juvenile hormone synthesis	FBgn0025373	Fpps	Fpps, DN87444_c0_g1_i1/FBgn0025373
DN141541_c0_g1_i1	0.0125608	-6.31493	Plutella xylostella ecdysteroid-regulated 16 kDa protein-like (LOC105388066)	molting hormone regulation	#N/A	#N/A	#N/A
Proetin transport, stabilization and other molecular chaperones (9 DETs)
DN79150_c0_g1_i1	0.0199144	-5.65004	Drosophila melanogaster calreticulin (Calr)	molecular chaperone; apoptosis	FBgn0005585	Calr	Calr, DN79150_c0_g1_i1/FBgn0005585
DN105646_c0_g1_i1	0.00110321	-9.82408	Drosophila melanogaster T-complex chaperonin 5 (Cct5)	chaperonin	FBgn0010621	Cct5	Cct5, DN105646_c0_g1_i1/FBgn0010621
DN9347_c0_g1_i1	0.000707513	-10.465	Bombyx mori X-box-binding protein 1 (LOC101742474)	ER stress	#N/A	#N/A	#N/A
DN142600_c0_g1_i1	0.0154239	-6.01869	Drosophila melanogaster Sec61 alpha subunit (Sec61alpha)	ER transport	FBgn0086357	Sec61alpha	Sec61alpha, DN142600_c0_g1_i1/FBgn0086357
DN116136_c0_g1_i1	0.0170541	-5.87374	Amyelois transitella protein disulfide-isomerase-like (LOC106135033)	PDI; formation of disulphide bonds that stabilize proteins	#N/A	#N/A	#N/A
DN49902_c0_g1_i1	0.0204052	-5.61492	Amyelois transitella nucleolin-like (LOC106137519)	molecular chaperone	#N/A	#N/A	#N/A
DN81436_c0_g1_i1	0.0190696	-5.71258	Drosophila melanogaster GDP dissociation inhibitor (Gdi)	molecular chaperone in ER; apoptosis	FBgn0004868	Gdi	Gdi, DN81436_c0_g1_i1/FBgn0004868
DN99346_c0_g1_i1	0.0221388	-5.49728	Drosophila melanogaster Rap GTPase activating protein 1 (RapGAP1)	proliferation, differentiation, cell morphology, nuclear transport, and intracellular transport of vesicles	FBgn0264895	RapGAP1	RapGAP1, DN99346_c0_g1_i1/FBgn0264895
DN21420_c0_g1_i1	0.023837	-5.39066	Drosophila melanogaster protein disulfide isomerase (Pdi)	PDI; formation of disulphide bonds that stabilize proteins	FBgn0286818	Pdi	Pdi, DN21420_c0_g1_i1/FBgn0286818
Other (10 DETs)
DN63637_c0_g1_i1	0.00111063	-9.8144	Drosophila melanogaster Selenide,water dikinase (SelD)	Se metabolism	FBgn0261270	SelD	SelD, DN63637_c0_g1_i1/FBgn0261270
DN40607_c0_g1_i2	0.0243913	-5.35749	Amyelois transitella proton-coupled folate transporter-like (LOC106132754)	PCFT; Fe metabolism	#N/A	#N/A	#N/A
DN100216_c0_g1_i1	0.0247577	-5.33598	Papilio xuthus carboxylesterase 3 (LOC106113370)		#N/A	#N/A	#N/A
DN97417_c0_g1_i1	0.00904161	-6.78921	Amyelois transitella cAMP-dependent protein kinase type I regulatory subunit (LOC106134922)	intracellular signaling	#N/A	#N/A	#N/A
DN60433_c0_g1_i1	0.0102826	-6.60365	Drosophila melanogaster Actin-related protein 2/3 complex, subunit 1 (Arpc1)	actin dependent cytokinesis	FBgn0001961	Arpc1	Arpc1, DN60433_c0_g1_i1/FBgn0001961
DN40359_c0_g1_i1	0.0126365	-6.30626	Amyelois transitella organic cation transporter protein-like (LOC106137200)		#N/A	#N/A	#N/A
DN115711_c0_g1_i1	0.0343489	-4.86359	Bombyx mori odorant binding protein fmxg18C17 (Fmxg18c17)		#N/A	#N/A	#N/A
DN16317_c0_g1_i1	0.000528346	-10.8862	Drosophila melanogaster zipper (zip)	cell shape & movement; mucsle function	FBgn0265434	zip	zip, DN16317_c0_g1_i1/FBgn0265434
DN129608_c0_g1_i1	0.000531731	-10.877	Drosophila melanogaster myosin light chain cytoplasmic (Mlc-c)	cell shape & movement; mucsle function	FBgn0004687	Mlc-c	Mlc-c, DN129608_c0_g1_i1/FBgn0004687
DN115698_c0_g1_i1	0.0342754	-4.86668	Papilio polytes polyadenylate-binding protein 1 (LOC106100581)	muscle function	#N/A	#N/A	#N/A
							#N/A
Unknown (15 DETs)
DN136458_c0_g1_i1	0.0315436	-4.98651	Bombyx mori uncharacterized LOC101743420 (LOC101743420)		#N/A	#N/A	#N/A
DN88711_c0_g1_i1	0.00082228	-10.2481	uncharacterized protein LOC106134903 [Amyelois transitella]		#N/A	#N/A	#N/A
DN27016_c0_g1_i1	0.00230511	-8.76095	uncharacterized protein LOC101738476 [Bombyx mori]		#N/A	#N/A	#N/A
DN117076_c0_g1_i1	0.00462038	-7.75777	Papilio xuthus uncharacterized LOC106126347 (LOC106126347)		#N/A	#N/A	#N/A
DN61932_c0_g2_i1	0.0136803	-6.19175	Bombyx mori uncharacterized LOC105841272 (LOC105841272)		#N/A	#N/A	#N/A
DN40176_c0_g1_i1	0.0139844	-6.16004	hypothetical protein OBRU01_04590 [Operophtera brumata]		#N/A	#N/A	#N/A
DN49991_c0_g1_i1	0.0158913	-5.97562	Plutella xylostella uncharacterized LOC105381298 (LOC105381298)		#N/A	#N/A	#N/A
DN98541_c0_g1_i1	0.0218505	-5.51619	Amyelois transitella uncharacterized LOC106132191 (LOC106132191)		#N/A	#N/A	#N/A
DN96037_c0_g1_i1	0.0220806	-5.50108	Amyelois transitella uncharacterized LOC106129647 (LOC106129647)		#N/A	#N/A	#N/A
DN1263_c0_g1_i1	0.00874022	-6.83811	Amyelois transitella uncharacterized LOC106130098 (LOC106130098)		#N/A	#N/A	#N/A
DN63769_c0_g1_i1	0.0196042	-5.67269	Papilio xuthus uncharacterized LOC106126515 (LOC106126515)		#N/A	#N/A	#N/A
DN10956_c0_g1_i1	0.0345225	-4.85632	CSP7 [Helicoverpa armigera]		#N/A	#N/A	#N/A
DN69519_c0_g1_i1	0.00104371	-9.90406	#N/A		#N/A	#N/A	#N/A
DN33016_c0_g1_i1	0.00108612	-9.8466	#N/A		#N/A	#N/A	#N/A
DN71170_c0_g1_i1	0.026893	-5.21663	#N/A		#N/A	#N/A	#N/A
