## Supplemental Tables for "A tale of two transcriptomic responses in agricultural pests via host defenses and viral replication": Supplementary Table 5_Gene_ontology_enrichment_analysis.xlsx

### Sheet: Sfr_suppressed_DETs_GOclusters
Suppelementary Table 5. Gene ontology enrichment analysis for suppressed Spodoptera frugiperda DETs
Clstr	Full GO-ID	Description	Type	Depth	p-value	adj p-value	x.cats.test	n.cats.ref	X.total.test	N.total.ref	Genes in test set
1	GO:0022610	biological adhesion	BP	D01	0.0015586	0.038399	5	50	52	2979	FBGN0261800|FBGN0035049|FBGN0066365|FBGN0267348|FBGN0263038
1	GO:0005576	extracellular region	CC	D02	5.4133e-11	2.8447e-08	16	120	52	2979	FBGN0039257|FBGN0261800|FBGN0035398|FBGN0034661|FBGN0020642|FBGN0261341|FBGN0004449|FBGN0260653|FBGN0267348|FBGN0263038|FBGN0003137|FBGN0263391|FBGN0035049|FBGN0027570|FBGN0051997|FBGN0029170
1	GO:0007155	cell adhesion	BP	D02	0.0014214	0.037347	5	49	52	2979	FBGN0261800|FBGN0035049|FBGN0066365|FBGN0267348|FBGN0263038
1	GO:0043062	extracellular structure organization	BP	D03	0.00010939	0.0049985	8	88	52	2979	FBGN0003137|FBGN0028734|FBGN0261800|FBGN0263391|FBGN0035049|FBGN0004449|FBGN0267348|FBGN0263038
1	GO:0031012	extracellular matrix	CC	D03	1.0632e-11	1.1174e-08	9	20	52	2979	FBGN0003137|FBGN0261800|FBGN0035049|FBGN0020642|FBGN0029170|FBGN0004449|FBGN0260653|FBGN0267348|FBGN0263038
1	GO:0031589	cell-substrate adhesion	BP	D03	0.00075019	0.023905	3	11	52	2979	FBGN0261800|FBGN0066365|FBGN0267348
1	GO:0005578	proteinaceous extracellular matrix	CC	D03	1.2082e-06	0.00021164	4	6	52	2979	FBGN0003137|FBGN0261800|FBGN0260653|FBGN0267348
1	GO:0030198	extracellular matrix organization	BP	D04	9.6197e-06	0.00099171	5	18	52	2979	FBGN0003137|FBGN0261800|FBGN0035049|FBGN0267348|FBGN0263038
1	GO:0071711	basement membrane organization	BP	D05	0.00039149	0.013715	3	9	52	2979	FBGN0261800|FBGN0035049|FBGN0267348
1	GO:0005604	basement membrane	CC	D05	1.2082e-06	0.00021164	4	6	52	2979	FBGN0003137|FBGN0261800|FBGN0260653|FBGN0267348
1	GO:0070831	basement membrane assembly	BP	D06	0.00088677	0.025189	2	3	52	2979	FBGN0261800|FBGN0267348
1	GO:0003143	embryonic heart tube morphogenesis	BP	D08	0.00029894	0.010834	2	2	52	2979	FBGN0261800|FBGN0035049
2	GO:0005615	extracellular space	CC	D03	7.691e-05	0.0041129	7	62	52	2979	FBGN0039257|FBGN0034661|FBGN0035049|FBGN0027570|FBGN0051997|FBGN0260653|FBGN0263038
2	GO:0042335	cuticle development	BP	D04	0.00020817	0.0087517	6	51	52	2979	FBGN0001311|FBGN0035398|FBGN0261260|FBGN0020642|FBGN0033668|FBGN0029170
2	GO:0005976	polysaccharide metabolic process	BP	D04	4.4265e-05	0.0029076	6	39	52	2979	FBGN0283427|FBGN0001311|FBGN0035398|FBGN0261341|FBGN0033668|FBGN0260653
2	GO:0035150	regulation of tube size	BP	D04	0.00029109	0.010834	5	35	52	2979	FBGN0039257|FBGN0001311|FBGN0035049|FBGN0261341|FBGN0260653
2	GO:0006022	aminoglycan metabolic process	BP	D04	5.4374e-05	0.0033616	5	25	52	2979	FBGN0001311|FBGN0035398|FBGN0261341|FBGN0033668|FBGN0260653
2	GO:0040003	chitin-based cuticle development	BP	D05	3.7958e-05	0.0026596	6	38	52	2979	FBGN0001311|FBGN0035398|FBGN0261260|FBGN0020642|FBGN0033668|FBGN0029170
2	GO:0060438	trachea development	BP	D06	0.0015947	0.038399	3	14	52	2979	FBGN0001311|FBGN0261341|FBGN0033668
2	GO:0006030	chitin metabolic process	BP	D06	1.5439e-06	0.00023181	5	13	52	2979	FBGN0001311|FBGN0035398|FBGN0261341|FBGN0033668|FBGN0260653
2	GO:0060439	trachea morphogenesis	BP	D07	0.00026424	0.010682	3	8	52	2979	FBGN0001311|FBGN0261341|FBGN0033668
2	GO:0006031	chitin biosynthetic process	BP	D07	0.0017537	0.038399	2	4	52	2979	FBGN0001311|FBGN0033668
2	GO:0006034	cuticle chitin metabolic process	BP	D07	0.0017537	0.038399	2	4	52	2979	FBGN0001311|FBGN0033668
2	GO:0035151	regulation of tube size, open tracheal system	BP	D08	0.0023244	0.048858	4	33	52	2979	FBGN0001311|FBGN0035049|FBGN0261341|FBGN0260653
2	GO:0006035	cuticle chitin biosynthetic process	BP	D08	0.0017537	0.038399	2	4	52	2979	FBGN0001311|FBGN0033668
2	GO:0001838	embryonic epithelial tube formation	BP	D08	0.0017537	0.038399	2	4	52	2979	FBGN0001311|FBGN0035049
2	GO:0035159	regulation of tube length, open tracheal system	BP	D09	9.7833e-05	0.0046738	4	15	52	2979	FBGN0001311|FBGN0035049|FBGN0261341|FBGN0260653
3	GO:0005840	ribosome	CC	D05	0.00011859	0.0051934	8	89	52	2979	FBGN0037351|FBGN0010078|FBGN0003274|FBGN0285950|FBGN0037328|FBGN0031980|FBGN0004404|FBGN0036825
3	GO:0033279	ribosomal subunit	CC	D05	8.525e-05	0.0042666	8	85	52	2979	FBGN0037351|FBGN0010078|FBGN0003274|FBGN0285950|FBGN0037328|FBGN0031980|FBGN0004404|FBGN0036825
3	GO:0022626	cytosolic ribosome	CC	D06	1.0379e-05	0.00099171	8	64	52	2979	FBGN0037351|FBGN0010078|FBGN0003274|FBGN0285950|FBGN0037328|FBGN0031980|FBGN0004404|FBGN0036825
3	GO:0015934	large ribosomal subunit	CC	D07	2.3918e-05	0.0017956	7	52	52	2979	FBGN0037351|FBGN0010078|FBGN0003274|FBGN0285950|FBGN0037328|FBGN0031980|FBGN0036825
3	GO:0022625	cytosolic large ribosomal subunit	CC	D08	2.7208e-06	0.00035745	7	38	52	2979	FBGN0037351|FBGN0010078|FBGN0003274|FBGN0285950|FBGN0037328|FBGN0031980|FBGN0036825
4	GO:0031226	intrinsic to plasma membrane	CC	D04	0.00085838	0.025189	7	91	52	2979	FBGN0051561|FBGN0037416|FBGN0037414|FBGN0032456|FBGN0004449|FBGN0085384|FBGN0037419
4	GO:0005887	integral to plasma membrane	CC	D05	0.00075057	0.023905	7	89	52	2979	FBGN0051561|FBGN0037416|FBGN0037414|FBGN0032456|FBGN0004449|FBGN0085384|FBGN0037419
5	GO:0070252	actin-mediated cell contraction	BP	D04	0.0019689	0.042232	3	15	52	2979	FBGN0039852|FBGN0039704|FBGN0066365
5	GO:0045995	regulation of embryonic development	BP	D05	0.001063	0.029011	5	46	52	2979	FBGN0028734|FBGN0039852|FBGN0039704|FBGN0066365|FBGN0004449
5	GO:0003383	apical constriction	BP	D08	0.0015947	0.038399	3	14	52	2979	FBGN0039852|FBGN0039704|FBGN0066365
6	GO:0006106	fumarate metabolic process	BP	D07	0.0017537	0.038399	2	4	52	2979	FBGN0286222|FBGN0029890

### Sheet: Tni_suppressed_DETs_GOclusters
Suppelementary Table 5. Gene ontology enrichment analysis for suppressed Trichoplusia ni DETs
Clstr	Full GO-ID	Description	Type	Depth	p-value	adj p-value	x.cats.test	n.cats.ref	X.total.test	N.total.ref	Genes in test set
1	GO:0009058	biosynthetic process	BP	D02	3.8435e-06	0.00031363	24	542	53	2995	FBGN0038277|FBGN0285948|FBGN0036147|FBGN0086710|FBGN0064225|FBGN0285950|FBGN0000559|FBGN0284245|FBGN0020910|FBGN0261270|FBGN0025373|FBGN0000150|FBGN0261592|FBGN0029785|FBGN0003274|FBGN0035753|FBGN0039406|FBGN0029176|FBGN0034138|FBGN0026372|FBGN0034743|FBGN0039713|FBGN0039757|FBGN0013325
1	GO:0044085	cellular component biogenesis	BP	D02	0.00077162	0.033139	17	431	53	2995	FBGN0038277|FBGN0014026|FBGN0064225|FBGN0265434|FBGN0004449|FBGN0020910|FBGN0267348|FBGN0011726|FBGN0026562|FBGN0029785|FBGN0039406|FBGN0034138|FBGN0026372|FBGN0034743|FBGN0039713|FBGN0039757|FBGN0013325
1	GO:0044249	cellular biosynthetic process	BP	D03	2.0505e-06	0.00018591	24	524	53	2995	FBGN0038277|FBGN0285948|FBGN0036147|FBGN0086710|FBGN0064225|FBGN0285950|FBGN0000559|FBGN0284245|FBGN0020910|FBGN0261270|FBGN0025373|FBGN0000150|FBGN0261592|FBGN0029785|FBGN0003274|FBGN0035753|FBGN0039406|FBGN0029176|FBGN0034138|FBGN0026372|FBGN0034743|FBGN0039713|FBGN0039757|FBGN0013325
1	GO:0022613	ribonucleoprotein complex biogenesis	BP	D03	3.7086e-07	4.3232e-05	12	114	53	2995	FBGN0038277|FBGN0014026|FBGN0029785|FBGN0064225|FBGN0039406|FBGN0034138|FBGN0026372|FBGN0034743|FBGN0039713|FBGN0039757|FBGN0013325|FBGN0020910
1	GO:0019538	protein metabolic process	BP	D04	5.2922e-05	0.0032394	28	810	53	2995	FBGN0038277|FBGN0086710|FBGN0064225|FBGN0285950|FBGN0000559|FBGN0284245|FBGN0266599|FBGN0000150|FBGN0005585|FBGN0010621|FBGN0034753|FBGN0039406|FBGN0029176|FBGN0034138|FBGN0285948|FBGN0036147|FBGN0020910|FBGN0250848|FBGN0261592|FBGN0029785|FBGN0003274|FBGN0035753|FBGN0032444|FBGN0026372|FBGN0034743|FBGN0039713|FBGN0039757|FBGN0013325
1	GO:0010467	gene expression	BP	D04	3.0356e-07	4.3232e-05	23	437	53	2995	FBGN0038277|FBGN0285948|FBGN0014026|FBGN0086710|FBGN0064225|FBGN0285950|FBGN0000559|FBGN0284245|FBGN0266599|FBGN0020910|FBGN0261270|FBGN0261592|FBGN0029785|FBGN0003274|FBGN0035753|FBGN0039406|FBGN0029176|FBGN0034138|FBGN0026372|FBGN0034743|FBGN0039713|FBGN0039757|FBGN0013325
1	GO:0009059	macromolecule biosynthetic process	BP	D04	1.942e-07	3.9616e-05	20	324	53	2995	FBGN0038277|FBGN0285948|FBGN0086710|FBGN0064225|FBGN0285950|FBGN0000559|FBGN0284245|FBGN0020910|FBGN0261592|FBGN0029785|FBGN0003274|FBGN0035753|FBGN0039406|FBGN0029176|FBGN0034138|FBGN0026372|FBGN0034743|FBGN0039713|FBGN0039757|FBGN0013325
1	GO:0042254	ribosome biogenesis	BP	D04	2.9138e-09	1.1888e-06	12	75	53	2995	FBGN0038277|FBGN0014026|FBGN0029785|FBGN0064225|FBGN0039406|FBGN0034138|FBGN0026372|FBGN0034743|FBGN0039713|FBGN0039757|FBGN0013325|FBGN0020910
1	GO:0070925	organelle assembly	BP	D04	0.0010866	0.040195	6	68	53	2995	FBGN0038277|FBGN0064225|FBGN0034138|FBGN0026372|FBGN0013325|FBGN0020910
1	GO:0030198	extracellular matrix organization	BP	D04	0.0003435	0.018686	4	20	53	2995	FBGN0003137|FBGN0036147|FBGN0026562|FBGN0267348
1	GO:0044267	cellular protein metabolic process	BP	D05	8.4754e-06	0.00062872	28	740	53	2995	FBGN0038277|FBGN0086710|FBGN0064225|FBGN0285950|FBGN0000559|FBGN0284245|FBGN0266599|FBGN0000150|FBGN0005585|FBGN0010621|FBGN0034753|FBGN0039406|FBGN0029176|FBGN0034138|FBGN0285948|FBGN0036147|FBGN0020910|FBGN0250848|FBGN0261592|FBGN0029785|FBGN0003274|FBGN0035753|FBGN0032444|FBGN0026372|FBGN0034743|FBGN0039713|FBGN0039757|FBGN0013325
1	GO:0034645	cellular macromolecule biosynthetic process	BP	D05	1.5749e-07	3.9616e-05	20	320	53	2995	FBGN0038277|FBGN0285948|FBGN0086710|FBGN0064225|FBGN0285950|FBGN0000559|FBGN0284245|FBGN0020910|FBGN0261592|FBGN0029785|FBGN0003274|FBGN0035753|FBGN0039406|FBGN0029176|FBGN0034138|FBGN0026372|FBGN0034743|FBGN0039713|FBGN0039757|FBGN0013325
1	GO:0042255	ribosome assembly	BP	D05	1.3822e-06	0.00014099	6	22	53	2995	FBGN0038277|FBGN0064225|FBGN0034138|FBGN0026372|FBGN0013325|FBGN0020910
1	GO:0042273	ribosomal large subunit biogenesis	BP	D05	0.00041878	0.021358	4	21	53	2995	FBGN0064225|FBGN0026372|FBGN0013325|FBGN0020910
1	GO:0042257	ribosomal subunit assembly	BP	D05	3.6308e-07	4.3232e-05	6	18	53	2995	FBGN0038277|FBGN0064225|FBGN0034138|FBGN0026372|FBGN0013325|FBGN0020910
1	GO:0042274	ribosomal small subunit biogenesis	BP	D05	0.00057544	0.027475	3	10	53	2995	FBGN0038277|FBGN0034138|FBGN0039757
1	GO:0022618	ribonucleoprotein complex assembly	BP	D06	0.00060606	0.027475	6	61	53	2995	FBGN0038277|FBGN0064225|FBGN0034138|FBGN0026372|FBGN0013325|FBGN0020910
1	GO:0006412	translation	BP	D07	4.052e-14	3.3064e-11	20	141	53	2995	FBGN0038277|FBGN0285948|FBGN0086710|FBGN0064225|FBGN0285950|FBGN0000559|FBGN0284245|FBGN0020910|FBGN0261592|FBGN0029785|FBGN0003274|FBGN0035753|FBGN0039406|FBGN0029176|FBGN0034138|FBGN0026372|FBGN0034743|FBGN0039713|FBGN0039757|FBGN0013325
1	GO:0000027	ribosomal large subunit assembly	BP	D07	2.6336e-05	0.0017908	4	11	53	2995	FBGN0064225|FBGN0026372|FBGN0013325|FBGN0020910
1	GO:0016072	rRNA metabolic process	BP	D08	0.001133	0.040195	5	46	53	2995	FBGN0014026|FBGN0029785|FBGN0034743|FBGN0039713|FBGN0039757
1	GO:0006414	translational elongation	BP	D08	5.5578e-05	0.0032394	4	13	53	2995	FBGN0003274|FBGN0000559|FBGN0284245|FBGN0029176
1	GO:0006364	rRNA processing	BP	D09	0.00082824	0.033792	5	43	53	2995	FBGN0014026|FBGN0029785|FBGN0034743|FBGN0039713|FBGN0039757
2	GO:0006108	malate metabolic process	BP	D07	0.00091157	0.035421	2	3	53	2995	FBGN0002719|FBGN0029155

### Sheet: Tni_induced_DETs_GOclusters
Suppelementary Table 5. Gene ontology enrichment analysis for induced Trichoplusia ni DETs
Clstr	Full GO-ID	Description	Type	Depth	p-value	adj p-value	x.cats.test	n.cats.ref	X.total.test	N.total.ref	Genes in test set
1	GO:0044281	small molecule metabolic process	BP	D02	0.0092214	0.035212	3	411	4	2995	FBGN0260942|FBGN0086687|FBGN0037763
1	GO:0019748	secondary metabolic process	BP	D02	0.00074009	0.0037057	2	34	4	2995	FBGN0260942|FBGN0086687
1	GO:0042180	cellular ketone metabolic process	BP	D03	0.0010046	0.0045543	3	193	4	2995	FBGN0260942|FBGN0086687|FBGN0037763
1	GO:0006082	organic acid metabolic process	BP	D03	0.00079019	0.0037057	3	178	4	2995	FBGN0260942|FBGN0086687|FBGN0037763
1	GO:0006629	lipid metabolic process	BP	D03	0.00055434	0.0030156	3	158	4	2995	FBGN0260942|FBGN0086687|FBGN0037763
1	GO:0044283	small molecule biosynthetic process	BP	D03	0.00042917	0.002432	3	145	4	2995	FBGN0260942|FBGN0086687|FBGN0037763
1	GO:0010817	regulation of hormone levels	BP	D03	0.00027866	0.0018046	2	21	4	2995	FBGN0260942|FBGN0086687
1	GO:0043436	oxoacid metabolic process	BP	D04	0.00077707	0.0037057	3	177	4	2995	FBGN0260942|FBGN0086687|FBGN0037763
1	GO:0044255	cellular lipid metabolic process	BP	D04	0.00030974	0.0018315	3	130	4	2995	FBGN0260942|FBGN0086687|FBGN0037763
1	GO:0008610	lipid biosynthetic process	BP	D04	4.4086e-05	0.00039971	3	68	4	2995	FBGN0260942|FBGN0086687|FBGN0037763
1	GO:0016053	organic acid biosynthetic process	BP	D04	2.0686e-05	0.00031779	3	53	4	2995	FBGN0260942|FBGN0086687|FBGN0037763
1	GO:0042445	hormone metabolic process	BP	D04	0.00027866	0.0018046	2	21	4	2995	FBGN0260942|FBGN0086687
1	GO:0019752	carboxylic acid metabolic process	BP	D05	0.00077707	0.0037057	3	177	4	2995	FBGN0260942|FBGN0086687|FBGN0037763
1	GO:0006643	membrane lipid metabolic process	BP	D05	0.00030638	0.0018315	2	22	4	2995	FBGN0260942|FBGN0037763
1	GO:0042446	hormone biosynthetic process	BP	D05	3.7371e-05	0.00036303	2	8	4	2995	FBGN0260942|FBGN0086687
1	GO:0006723	cuticle hydrocarbon biosynthetic process	BP	D05	0.0040027	0.017011	1	3	4	2995	FBGN0086687
1	GO:0042810	pheromone metabolic process	BP	D05	1.3382e-06	9.1e-05	2	2	4	2995	FBGN0260942|FBGN0086687
1	GO:0032787	monocarboxylic acid metabolic process	BP	D06	6.6752e-05	0.00056739	3	78	4	2995	FBGN0260942|FBGN0086687|FBGN0037763
1	GO:0046394	carboxylic acid biosynthetic process	BP	D06	2.0686e-05	0.00031779	3	53	4	2995	FBGN0260942|FBGN0086687|FBGN0037763
1	GO:0006665	sphingolipid metabolic process	BP	D06	0.00025223	0.0018046	2	20	4	2995	FBGN0260942|FBGN0037763
1	GO:0046467	membrane lipid biosynthetic process	BP	D06	0.0001397	0.0010555	2	15	4	2995	FBGN0260942|FBGN0037763
1	GO:0009744	response to sucrose stimulus	BP	D06	0.014618	0.048488	1	11	4	2995	FBGN0086687
1	GO:0000912	assembly of actomyosin apparatus involved in cell cycle cytokinesis	BP	D06	0.011972	0.041748	1	9	4	2995	FBGN0260942
1	GO:0042811	pheromone biosynthetic process	BP	D06	1.3382e-06	9.1e-05	2	2	4	2995	FBGN0260942|FBGN0086687
1	GO:0006631	fatty acid metabolic process	BP	D07	2.3155e-05	0.00031779	3	55	4	2995	FBGN0260942|FBGN0086687|FBGN0037763
1	GO:0030148	sphingolipid biosynthetic process	BP	D07	0.00010387	0.00083097	2	13	4	2995	FBGN0260942|FBGN0037763
1	GO:0007110	cytokinesis after meiosis I	BP	D07	0.013295	0.045205	1	10	4	2995	FBGN0260942
1	GO:0045572	positive regulation of imaginal disc growth	BP	D07	0.011972	0.041748	1	9	4	2995	FBGN0086687
1	GO:0007111	cytokinesis after meiosis II	BP	D07	0.0093208	0.035212	1	7	4	2995	FBGN0260942
1	GO:0048047	mating behavior, sex discrimination	BP	D07	0.0040027	0.017011	1	3	4	2995	FBGN0086687
1	GO:0006633	fatty acid biosynthetic process	BP	D08	3.2463e-06	0.00014716	3	29	4	2995	FBGN0260942|FBGN0086687|FBGN0037763
1	GO:0000915	cytokinesis, actomyosin contractile ring assembly	BP	D08	0.011972	0.041748	1	9	4	2995	FBGN0260942
1	GO:0000038	very long-chain fatty acid metabolic process	BP	D08	2.804e-05	0.00031779	2	7	4	2995	FBGN0260942|FBGN0037763
1	GO:0033559	unsaturated fatty acid metabolic process	BP	D08	0.0066644	0.026658	1	5	4	2995	FBGN0086687
1	GO:0030497	fatty acid elongation	BP	D09	3.7371e-05	0.00036303	2	8	4	2995	FBGN0260942|FBGN0037763
1	GO:0042761	very long-chain fatty acid biosynthetic process	BP	D09	2.804e-05	0.00031779	2	7	4	2995	FBGN0260942|FBGN0037763
1	GO:0006636	unsaturated fatty acid biosynthetic process	BP	D09	0.0053342	0.021983	1	4	4	2995	FBGN0086687
1	GO:0019368	fatty acid elongation, unsaturated fatty acid	BP	D10	2.804e-05	0.00031779	2	7	4	2995	FBGN0260942|FBGN0037763
1	GO:0019367	fatty acid elongation, saturated fatty acid	BP	D10	2.804e-05	0.00031779	2	7	4	2995	FBGN0260942|FBGN0037763
1	GO:0034625	fatty acid elongation, monounsaturated fatty acid	BP	D11	2.804e-05	0.00031779	2	7	4	2995	FBGN0260942|FBGN0037763
1	GO:0034626	fatty acid elongation, polyunsaturated fatty acid	BP	D11	2.804e-05	0.00031779	2	7	4	2995	FBGN0260942|FBGN0037763
