## Supplemental Tables for "A tale of two transcriptomic responses in agricultural pests via host defenses and viral replication": Supplementary Table 6_Normalized_expression_value_of_AcMNPV.xlsx

### Sheet: normalized_expression_viral_gen
Suppelementary Table 6. Normalized expression value of AcMNPV genes in S. frugiperda and T. ni hosts. Genes are sorted based on highest to lowest expression based on S. frugiperda.
geneID	Sfr_infected	Tni_infected	Classsification based on Blissard and Theilmenn (2018)	Core gene or not	Ranking in Sfr	Ranking in Tni
Ac144	5081.64	9456.64	Nucleocapsid associated-common to ODV & BV	Yes	1	1
Ac75	2502.02	4391.78	Nucleocapsid associated-common to ODV & BV	No	2	2
Ac143	2240.21	4227.23	Envelope associated-common to both ODV & BV	Yes	3	4
Ac100	2222.18	4383.78	Nucleocapsid associated-common to ODV & BV	Yes	4	3
Ac94	1782.49	3562.78	Envelope associated-common to both ODV & BV	Yes	5	5
Ac74	1643.71	3063.9	Nucleocapsid associated-common to ODV & BV	No	6	7
Ac36	1626.93	2874.94	Nucleocapsid associated-BV specific	No	7	8
Ac73	1530.92	2694.26	Nucleocapsid associated-BV specific	No	8	9
Ac133	1272.65	2314.3	Nucleocapsid associated-ODV specific	Yes	9	13
Ac76	1270.4	2529.36	Envelope associated-common to both ODV & BV	No	10	10
Ac131	1215.65	2389.71	Nucleocapsid associated-BV specific	No	11	11
Ac99	1184.59	2171.59	#N/A	Yes	12	14
Ac132	1100.14	2027	Nucleocapsid associated-common to ODV & BV	No	13	16
Ac137	1078.16	3196.24	#N/A	No	14	6
Ac130	1039.02	1973.28	#N/A	No	15	17
Ac2	1036.14	2104.18	Nucleocapsid associated-BV specific	No	16	15
Ac89	938.279	1652.5	Nucleocapsid associated-common to ODV & BV	Yes	17	18
Ac81	886.346	1518.65	#N/A	Yes	18	19
Ac88	790.004	1365.18	Nucleocapsid associated-ODV specific	No	19	20
Ac124	777.795	1302.04	Nucleocapsid associated-BV specific	No	20	21
Ac-P40/Ac101	760.451	1232.09	#N/A	No	21	24
Ac8	726.979	2377.52	#N/A	No	22	12
Ac-P12/Ac102	726.774	1196.13	Nucleocapsid associated-ODV specific	Yes	23	27
Ac78	719.842	1291.34	#N/A	Yes	24	22
Ac82	686.225	1225.44	Nucleocapsid associated-BV specific	No	25	26
Ac125	671.085	1236.26	#N/A	No	26	23
Ac13	616.608	1119.83	#N/A	No	27	28
Ac103	598.429	941.022	Nucleocapsid associated-ODV specific	No	28	30
Ac142	570.778	986.328	Nucleocapsid associated-common to ODV & BV	Yes	29	29
Ac126	540.23	1227.1	Nucleocapsid associated-BV specific	No	30	25
Ac67	535.66	862.866	Nucleocapsid associated-ODV specific	No	31	35
Ac79	531.483	841.144	Nucleocapsid associated-ODV specific	No	32	37
Ac58	492.552	790.181	Nucleocapsid associated-common to ODV & BV	No	33	40
Ac80	489.846	907.154	Envelope associated-ODV specific	Yes	34	33
Ac3	487.33	880.038	#N/A	No	35	34
Ac128	460.706	936.86	Envelope associated-BV specific	No	36	31
Ac93	449.078	806.23	Envelope associated-BV specific	Yes	37	39
Ac35	445.896	930.862	Nucleocapsid associated-common to ODV & BV	No	38	32
Ac6	437.354	845.368	#N/A	Yes	39	36
Ac64	429.045	813.179	Envelope associated-BV specific	No	40	38
Ac63	388.948	680.988	#N/A	No	41	42
Ac146	375.199	599.902	#N/A	No	42	46
Ac98	358.267	624.668	Nucleocapsid associated-BV specific	Yes	43	43
Ac1	325.839	616.966	Nucleocapsid associated-BV specific	No	44	44
Ac60	321.372	550.351	#N/A	No	45	48
Ac19	320.314	609.059	#N/A	No	46	45
Ac47	317.006	542.572	#N/A	No	47	49
Ac56	314.537	469.787	#N/A	No	48	57
Ac28	305.183	522.604	#N/A	No	49	50
Ac15	295.862	433.116	#N/A	No	50	65
Ac106	283.292	453.573	#N/A	No	51	61
Ac32	281.065	482.779	#N/A	No	52	54
Ac138	278.137	728.095	Envelope associated-ODV specific	Yes	53	41
Ac24	276.801	477.138	#N/A	No	54	55
Ac154	275.254	573.649	#N/A	No	55	47
Ac104	272.996	474.435	Nucleocapsid associated-common to ODV & BV	No	56	56
Ac135	270.827	469.304	Envelope associated-BV specific	No	57	58
Ac45	269.483	445.624	#N/A	No	58	64
Ac48	266.049	431.123	#N/A	No	59	66
Ac61	264.951	496.358	Nucleocapsid associated-ODV specific	No	60	52
Ac77	262.822	450.81	Nucleocapsid associated-common to ODV & BV	Yes	61	62
Ac95	255.645	426.759	Nucleocapsid associated-ODV specific	Yes	62	67
Ac25	253.549	454.461	#N/A	No	63	60
Ac54	249.475	418.12	Nucleocapsid associated-common to ODV & BV	Yes	64	70
Ac37	243.733	409.176	#N/A	No	65	72
Ac70	243.423	422.941	Nucleocapsid associated-ODV specific	No	66	69
Ac147-0	237.741	425.121	#N/A	No	67	68
Ac127	235.994	494.41	Nucleocapsid associated-BV specific	No	68	53
Ac5	229.922	458.935	Nucleocapsid associated-ODV specific	No	69	59
Ac27	229.261	407.189	#N/A	No	70	73
Ac10	224.717	445.678	#N/A	No	71	63
Ac9	223.474	497.579	Nucleocapsid associated-common to ODV & BV	No	72	51
Ac134	219.217	370.37	#N/A	No	73	75
Ac145	216.395	323.506	Nucleocapsid associated-BV specific	No	74	81
Ac55	216.05	345.514	#N/A	No	75	78
Ac68	215.955	359.326	Envelope associated-ODV specific	Yes	76	76
Ac33	208.316	388.264	#N/A	No	77	74
Ac4	206.497	409.947	#N/A	No	78	71
Ac109	198.476	327.72	Nucleocapsid associated-common to ODV & BV	Yes	79	80
Ac117	197.502	358.785	#N/A	No	80	77
Ac66	190.71	308.427	Nucleocapsid associated-common to ODV & BV	No	81	83
Ac129	184.9	308.415	Nucleocapsid associated-common to ODV & BV	No	82	84
Ac148	183.618	318.024	Envelope associated-common to both ODV & BV	Yes	83	82
Ac105	182.155	330.367	#N/A	No	84	79
Ac114	178.449	296.189	Nucleocapsid associated-common to ODV & BV	No	85	85
Ac53	177.774	290.502	Nucleocapsid associated-BV specific	Yes	86	86
Ac44	167.938	290.196	#N/A	No	87	87
Ac16	166.6	253.787	Envelope associated-common to both ODV & BV	No	88	95
Ac96	164.946	278.828	Envelope associated-ODV specific	Yes	89	88
Ac136	162.851	261.885	#N/A	No	90	93
Ac51	162.831	272.013	Nucleocapsid associated-BV specific	No	91	90
Ac23	157.293	266.779	Envelope associated-common to both ODV & BV	No	92	91
Ac52	156.053	248.873	#N/A	No	93	98
Ac49	152.847	254.74	Nucleocapsid associated-common to ODV & BV	No	94	94
Ac26	152.823	266.151	#N/A	No	95	92
Ac17	151.064	243.539	#N/A	No	96	100
Ac71	148.927	243.17	Nucleocapsid associated-BV specific	No	97	101
Ac69	148.079	253.315	#N/A	No	98	96
Ac38	147.739	276.059	#N/A	No	99	89
Ac139	145.77	249.519	Nucleocapsid associated-common to ODV & BV	No	100	97
Ac150	142.579	226.64	Nucleocapsid associated-common to ODV & BV	No	101	104
Ac39	140.717	245.252	Nucleocapsid associated-ODV specific	No	102	99
Ac123	136.605	238.122	#N/A	No	103	102
Ac42	130.508	205.711	#N/A	No	104	107
Ac62	125.125	227.909	#N/A	Yes	105	103
Ac149	114.913	173.759	#N/A	No	106	117
Ac34	113.202	203.475	#N/A	No	107	108
Ac92	112.454	181.712	Nucleocapsid associated-ODV specific	Yes	108	114
Ac50	112.315	185.504	#N/A	Yes	109	113
Ac31	109.822	210.065	#N/A	No	110	106
Ac18	108.97	178.73	#N/A	No	111	115
Ac7	106.832	189.317	#N/A	No	112	111
Ac108	106.625	187.353	#N/A	No	113	112
Ac122	105.561	164.771	#N/A	No	114	120
Ac153	103.057	170.053	#N/A	No	115	118
Ac40	100.178	176.041	#N/A	Yes	116	116
Ac11	99.1867	212.82	#N/A	No	117	105
Ac14	99.0644	195.35	Nucleocapsid associated-ODV specific	Yes	118	110
Ac12	96.8338	197.342	#N/A	No	119	109
Ac46	96.5225	169.188	Envelope associated-ODV specific	No	120	119
Ac118	91.9406	153.06	#N/A	No	121	124
Ac57	89.7741	138.893	#N/A	No	122	127
Ac87	88.8615	163.026	#N/A	No	123	121
Ac22	87.2574	159.635	Nucleocapsid associated-ODV specific	No	124	122
Ac151	87.0484	142.752	#N/A	No	125	125
Ac53a	86.3072	156.745	#N/A	No	126	123
Ac72	84.5195	126.99	#N/A	No	127	131
Ac84	78.9929	133.74	#N/A	No	128	129
Ac120	77.8988	130.799	#N/A	No	129	130
Ac115	74.9575	142.144	Envelope associated-ODV specific	Yes	130	126
Ac90	74.7594	115.421	#N/A	Yes	131	140
Ac29	74.4057	125.142	#N/A	No	132	132
Ac65	73.4663	118.729	Nucleocapsid associated-common to ODV & BV	Yes	133	136
Ac121	72.014	117.696	#N/A	No	134	138
Ac83	71.5517	121.006	Nucleocapsid associated-common to ODV & BV	Yes	135	135
Ac43	71.2659	100.496	#N/A	No	136	143
Ac112/113	70.9358	124.679	#N/A	No	137	133
Ac86	69.1082	133.873	Nucleocapsid associated-ODV specific	Yes	138	128
Ac30	68.1885	118.639	Nucleocapsid associated-ODV specific	No	139	137
Ac119	66.7956	121.119	Envelope associated-ODV specific	Yes	140	134
Ac41	66.5292	115.789	#N/A	No	141	139
Ac20/21	61.5504	105.757	#N/A	No	142	141
Ac110	49.4974	101.397	Envelope associated-ODV specific	No	143	142
Ac116	49.2028	75.7361	#N/A	No	144	144
Ac152	39.9078	69.7047	#N/A	No	145	145
Ac85	26.4346	57.1965	#N/A	No	146	146
Ac14a	15.8974	26.9297	#N/A	No	147	147
Ac91	10.5711	17.7823	#N/A	No	148	148
Ac147	0	0	#N/A	No	149	149
